# Cryopreservation of cerebrospinal fluid cells preserves transcriptomics integrity for single-cell analysis

**DOI:** 10.1101/2023.08.10.552735

**Authors:** Mahesh Kodali, Jerry Antone, Eric Alsop, Rojashree Jayakumar, Khushi Parikh, Paula Sanchez-Molina, Bahareh Ajami, Steven Arnold, Kendall Jensen, Sudeshna Das, Marc S. Weinberg

## Abstract

Cerebrospinal fluid (CSF) matrix biomarkers have become increasingly valuable surrogate markers of neuropsychiatric diseases in research and clinical practice. In contrast, CSF cells have been rarely investigated due to their relative scarcity and fragility, and lack of common collection and cryopreservation protocols, with limited exceptions for neurooncology and primary immune-based diseases like multiple sclerosis. the advent of a microfluidics-based multi-omics approaches to studying individual cells has allowed for the study of cellular phenotyping, intracellular dynamics, and intercellular relationships that provide multidimensionality unable to be obtained through acellular fluid-phase analyses. challenges to cell-based research include site-to-site differences in handling, storage, and thawing methods, which can lead to inaccuracy and inter-assay variability. In the present study, we performed single-cell RNA sequencing (10x Genomics) on fresh or previously cryopreserved human CSF samples from three alternative cryopreservation methods: Fetal Bovine Serum with Dimethyl sulfoxide (FBS/DMSO), FBS/DMSO after a DNase step (a step often included in epigenetic studies), and cryopreservation using commercially available Recovery© media. In comparing relative differences between fresh and cryopreserved samples, we found little effect of the cryopreservation method on being able to resolve donor-linked cell type proportions, markers of cellular stress, and overall gene expression at the single-cell level, whereas donor-specific differences were readily discernable. We further demonstrate the compatibility of fresh and cryopreserved CSF immune cell sequencing using biologically relevant sexually dimorphic gene expression differences by donor. Our findings support the utility and interchangeability of FBS/DMSO and Recovery cryopreservation with fresh sample analysis, providing a methodological grounding that will enable researchers to further expand our understanding of the CSF immune cell contributions to neurological and psychiatric disease.
