## Supplementary material for "Cryopreservation of cerebrospinal fluid cells preserves transcriptomics integrity for single-cell analysis": Supp Table 3

### Sheet: Table_3
			All	L1								L2
Donor_Name	Final_Group_Name	qc_metrics	All	DC	CD4 T	Mono	CD8 T	other T	B	NK	other	pDC	CD4 TCM	cDC2	CD14 Mono	CD16 Mono	CD8 TEM	CD4 TEM	Treg	MAIT	B intermediate	NK_CD56bright	HSPC	dnT	CD8 TCM	gdT	CD8 Naive	ILC	B memory	CD4 CTL	NK	NK Proliferating	cDC1	CD4 Proliferating	Plasmablast	ASDC	CD8 Proliferating	Eryth	CD4 Naive	B naive	Platelet
CSF-I	CSF-I-FBS-1	Cells_Post_CellRanger_and_Seurat_QC	274	20	110	73	54	8	1	6	2	5	91	18	57	13	47	14	4	5	1	5	2	2	7	1	1	1
		mean_predicted_scores	0.830843	0.860201	0.919675	0.862908	0.922998	0.705831	1	0.927171	0.551689	1	0.848992	0.751049	0.685521	0.474678	0.848607	0.742731	0.568264	0.735922	0.590207	0.886831	0.464825	0.591815	0.702231	0.643449	0.435328	0.396418
		percentage		0.0729927	0.40146	0.266423	0.19708	0.0291971	0.00364964	0.0218978	0.00729927	0.0182482	0.332117	0.0656934	0.208029	0.0474453	0.171533	0.0510949	0.0145985	0.0182482	0.00364964	0.0182482	0.00729927	0.00729927	0.0255474	0.00364964	0.00364964	0.00364964
CSF-I	CSF-I-FBS-2	Cells_Post_CellRanger_and_Seurat_QC	1275	109	505	418	197	6	6	25	9	10	398	110	268	135	163	91	11	2		16	3	5	30		5	7	5	2	6	2	3	1	1	1
		mean_predicted_scores	0.812712	0.907781	0.906368	0.872683	0.895397	0.645642	0.86744	0.9053	0.736828	1	0.830901	0.822501	0.619207	0.528868	0.809002	0.724237	0.715621	0.529227		0.80564	0.447156	0.64271	0.701942		0.467228	0.743628	0.715704	0.479029	0.700977	0.587292	0.958587	0.416089	0.894322	0.86424
		percentage		0.0854902	0.396078	0.327843	0.15451	0.00470588	0.00470588	0.0196078	0.00705882	0.00784314	0.312157	0.0862745	0.210196	0.105882	0.127843	0.0713725	0.00862745	0.00156863		0.012549	0.00235294	0.00392157	0.0235294		0.00392157	0.0054902	0.00392157	0.00156863	0.00470588	0.00156863	0.00235294	0.000784314	0.000784314	0.000784314
CSF-K	CSF-K-REC-1	Cells_Post_CellRanger_and_Seurat_QC	1244	92	517	151	379	14	14	61	16	14	416	85	78	64	338	79	21	4		34	11	12	30		5	6	14	4	26	1				1	1
		mean_predicted_scores	0.816909	0.939391	0.873092	0.837201	0.882343	0.547978	0.733779	0.935337	0.683004	0.955258	0.790946	0.865772	0.809403	0.526425	0.786691	0.66918	0.69222	0.581067		0.816829	0.450344	0.4923	0.664844		0.475405	0.882747	0.683994	0.614832	0.728712	0.688917				0.880355	0.650647
		percentage		0.073955	0.415595	0.121383	0.304662	0.011254	0.011254	0.0490354	0.0128617	0.011254	0.334405	0.068328	0.062701	0.0514469	0.271704	0.0635048	0.016881	0.00321543		0.0273312	0.00884244	0.0096463	0.0241158		0.00401929	0.00482315	0.011254	0.00321543	0.0209003	0.000803859				0.000803859	0.000803859
CSF-K	CSF-K-REC-2	Cells_Post_CellRanger_and_Seurat_QC	1958	176	815	221	614	21	15	70	26	8	669	173	150	63	536	111	31	4	1	30	23	17	61	3	10	6	13	3	38	2	2	2		1	1
		mean_predicted_scores	0.820611	0.927526	0.871938	0.811179	0.889582	0.667515	0.745088	0.891482	0.604723	0.995192	0.80587	0.883077	0.734833	0.496946	0.802581	0.668144	0.724791	0.811298	0.740652	0.820926	0.457844	0.544384	0.671362	0.643569	0.456714	0.775401	0.597208	0.461957	0.732635	0.399265	1	0.487378		0.895586	0.474594
		percentage		0.0898876	0.416241	0.11287	0.313585	0.0107252	0.00766088	0.0357508	0.0132789	0.0040858	0.341675	0.0883555	0.0766088	0.0321757	0.273749	0.0566905	0.0158325	0.0020429	0.000510725	0.0153218	0.0117467	0.00868233	0.0311542	0.00153218	0.00510725	0.00306435	0.00663943	0.00153218	0.0194076	0.00102145	0.00102145	0.00102145		0.000510725	0.000510725
CSF-H	CSF-H-REC	Cells_Post_CellRanger_and_Seurat_QC	681	8	91	335	123	6	17	1	100		77	14	193	138	98	16	1	1		1	83	4	30	1		3	19	1			1
		mean_predicted_scores	0.669717	0.813076	0.784025	0.791948	0.817408	0.605007	0.713708	0.914313	0.529143		0.688052	0.570217	0.589229	0.532715	0.676929	0.525673	0.614345	0.664967		0.554793	0.428611	0.505171	0.67977	0.576302		0.761274	0.606475	0.713843			1
		percentage		0.0117474	0.133627	0.491924	0.180617	0.00881057	0.0249633	0.00146843	0.146843		0.113069	0.020558	0.283407	0.202643	0.143906	0.0234949	0.00146843	0.00146843		0.00146843	0.12188	0.00587372	0.0440529	0.00146843		0.00440529	0.0279001	0.00146843			0.00146843
CSF-H	CSF-H-FRE	Cells_Post_CellRanger_and_Seurat_QC	764	21	133	391	93	6	21	1	98		120	30	253	132	81	10	1	3			92	4	13			2	21	1	1
		mean_predicted_scores	0.712672	0.814836	0.813245	0.85256	0.858768	0.642567	0.592713	0.691359	0.579704		0.727206	0.672109	0.647231	0.524096	0.740865	0.601287	0.57906	0.760435			0.455563	0.431316	0.767548			0.83825	0.531633	0.413297	0.558518
		percentage		0.0274869	0.174084	0.51178	0.121728	0.0078534	0.0274869	0.0013089	0.128272		0.157068	0.039267	0.331152	0.172775	0.106021	0.013089	0.0013089	0.0039267			0.120419	0.0052356	0.0170157			0.0026178	0.0274869	0.0013089	0.0013089
CSF-D	CSF-D-DNA	Cells_Post_CellRanger_and_Seurat_QC	440	56	155	95	97	11	2	18	6	4	118	51	65	29	87	28	2	2		7	3	3	11	7	2	2	2	3	9	2	1			2
		mean_predicted_scores	0.787189	0.846977	0.848886	0.824564	0.892917	0.73351	1	0.860439	0.535815	0.854206	0.769549	0.814634	0.681908	0.508949	0.789644	0.619118	0.576059	0.814265		0.869008	0.305091	0.519743	0.63866	0.602619	0.446568	0.818472	0.799275	0.570423	0.78805	0.409407	1			0.889958
		percentage		0.127273	0.352273	0.215909	0.220455	0.025	0.00454545	0.0409091	0.0136364	0.00909091	0.268182	0.115909	0.147727	0.0659091	0.197727	0.0636364	0.00454545	0.00454545		0.0159091	0.00681818	0.00681818	0.025	0.0159091	0.00454545	0.00454545	0.00454545	0.00681818	0.0204545	0.00454545	0.00227273			0.00454545
CSF-D	CSF-D-FBS	Cells_Post_CellRanger_and_Seurat_QC	1862	214	680	436	432	35	14	32	19	8	528	223	276	136	370	116	6	3	1	13	11	13	52	23	18	6	14	5	18		7	14		1
		mean_predicted_scores	0.779129	0.845083	0.851461	0.813203	0.876848	0.73734	0.834548	0.87048	0.45611	0.925238	0.78021	0.771114	0.716781	0.555871	0.742492	0.569454	0.635061	0.677661	0.50109	0.73372	0.332737	0.56204	0.663922	0.707252	0.463294	0.367599	0.647706	0.600699	0.799529		1	0.45025		0.79668
		percentage		0.11493	0.365199	0.234157	0.232009	0.018797	0.0075188	0.0171858	0.0102041	0.00429646	0.283566	0.119764	0.148228	0.0730397	0.198711	0.0622986	0.00322234	0.00161117	0.000537057	0.00698174	0.00590763	0.00698174	0.027927	0.0123523	0.00966702	0.00322234	0.0075188	0.00268528	0.00966702		0.0037594	0.0075188		0.000537057
CSF-D	CSF-D-REC	Cells_Post_CellRanger_and_Seurat_QC	1233	129	440	281	290	38	7	31	17	7	363	127	215	55	261	61	6	2	1	10	8	16	21	20	17	5	6	1	18	3	6		1	1	1	1
		mean_predicted_scores	0.781381	0.845597	0.853728	0.83743	0.840596	0.702216	0.926377	0.876335	0.572577	0.826835	0.775984	0.781305	0.74173	0.528559	0.717489	0.583638	0.652065	0.883337	0.574802	0.819956	0.435544	0.495338	0.644325	0.753524	0.50849	0.772664	0.715253	0.367743	0.753233	0.632295	1		0.207885	0.795412	0.444013	0.363983
		percentage		0.104623	0.356853	0.227899	0.235199	0.0308191	0.00567721	0.0251419	0.0137875	0.00567721	0.294404	0.103001	0.174371	0.0446067	0.211679	0.0494728	0.00486618	0.00162206	0.00081103	0.0081103	0.00648824	0.0129765	0.0170316	0.0162206	0.0137875	0.00405515	0.00486618	0.00081103	0.0145985	0.00243309	0.00486618		0.00081103	0.00081103	0.00081103	0.00081103
CSF-I	CSF-I-FBS-2	Cells_Post_CellRanger_and_Seurat_QC	2698	234	1056	959	379	18	11	21	20	30	790	235	594	333	329	226	25	10		8	6	14	53	2	5	8	11	3	10	3	2			1
		mean_predicted_scores	0.799318	0.884205	0.900587	0.840146	0.90661	0.693847	0.7265	0.889877	0.558629	0.866441	0.798449	0.799382	0.667129	0.530125	0.800821	0.752886	0.749135	0.672482		0.786169	0.36913	0.503962	0.678383	0.722787	0.423283	0.637379	0.586733	0.322872	0.70012	0.633155	1			0.545691
		percentage		0.0867309	0.391401	0.355448	0.140474	0.00667161	0.00407709	0.00778354	0.0074129	0.0111193	0.292809	0.0871016	0.220163	0.123425	0.121942	0.0837658	0.00926612	0.00370645		0.00296516	0.00222387	0.00518903	0.0196442	0.00074129	0.00185322	0.00296516	0.00407709	0.00111193	0.00370645	0.00111193	0.00074129			0.000370645
CSF-E	CSF-E-FBS	Cells_Post_CellRanger_and_Seurat_QC	1736	376	506	568	216	21	12	24	13	11	369	431	221	276	189	107	12	10	2	13	6	11	21	4	9	4	8	11	9	1	1	1	2	6			1
		mean_predicted_scores	0.766605	0.870716	0.871551	0.778211	0.871422	0.721645	0.934812	0.875765	0.473385	0.917647	0.767853	0.782453	0.587705	0.511315	0.759447	0.700518	0.767891	0.696553	0.59192	0.783397	0.402412	0.559649	0.748227	0.710938	0.40403	0.540779	0.779849	0.595685	0.741908	0.395143	1	0.50311	0.886737	0.866804			0.480371
		percentage		0.21659	0.291475	0.327189	0.124424	0.0120968	0.00691244	0.0138249	0.00748848	0.00633641	0.212558	0.248272	0.127304	0.158986	0.108871	0.0616359	0.00691244	0.00576037	0.00115207	0.00748848	0.00345622	0.00633641	0.0120968	0.00230415	0.00518433	0.00230415	0.00460829	0.00633641	0.00518433	0.000576037	0.000576037	0.000576037	0.00115207	0.00345622			0.000576037
CSF-E	CSF-E-REC	Cells_Post_CellRanger_and_Seurat_QC	1229	161	399	363	218	16	10	22	40	11	288	174	253	89	201	90	6	3		12	24	11	24	4	7	1	9	6	5	4	1	2		4
		mean_predicted_scores	0.720792	0.87676	0.842661	0.705037	0.802673	0.691929	0.610805	0.862308	0.424857	0.891337	0.754524	0.762355	0.561771	0.484431	0.671066	0.636162	0.696093	0.889366		0.835524	0.351606	0.521006	0.65802	0.781387	0.475482	0.706164	0.520421	0.602268	0.773191	0.60907	1	0.406906		0.68143
		percentage		0.131001	0.324654	0.295362	0.17738	0.0130187	0.0081367	0.0179007	0.0325468	0.00895037	0.234337	0.141579	0.205858	0.0724166	0.163548	0.0732303	0.00488202	0.00244101		0.00976404	0.0195281	0.00895037	0.0195281	0.00325468	0.00569569	0.00081367	0.00732303	0.00488202	0.00406835	0.00325468	0.00081367	0.00162734		0.00325468
CSF-B	CSF-B-FBS-1	Cells_Post_CellRanger_and_Seurat_QC	1375	291	44	932	32	11	4	5	56		37	332	622	279	33	5		3		3	35	7	2	2	1	2	6			2	2	1				1
		mean_predicted_scores	0.720985	0.825823	0.746409	0.840168	0.842783	0.672704	0.605801	0.807372	0.486939		0.617214	0.737378	0.635597	0.496062	0.679673	0.684104		0.772185		0.793609	0.363979	0.509336	0.523952	0.924978	0.544192	0.328703	0.402487			0.528216	0.972041	0.361704				0.301737
		percentage		0.211636	0.032	0.677818	0.0232727	0.008	0.00290909	0.00363636	0.0407273		0.0269091	0.241455	0.452364	0.202909	0.024	0.00363636		0.00218182		0.00218182	0.0254545	0.00509091	0.00145455	0.00145455	0.000727273	0.00145455	0.00436364			0.00145455	0.00145455	0.000727273				0.000727273
CSF-B	CSF-B-FRE-1	Cells_Post_CellRanger_and_Seurat_QC	3021	604	507	1392	276	43	9	48	142	17	381	611	1087	261	232	94	7	15	2	11	145	9	24	27	15	3	9		14	26	6	8		13	4
		mean_predicted_scores	0.808025	0.914454	0.857703	0.888393	0.88976	0.801038	0.775061	0.728435	0.632841	0.956807	0.753892	0.870011	0.770234	0.519784	0.763747	0.709068	0.713556	0.757579	0.949307	0.871877	0.467895	0.538784	0.618853	0.729093	0.510981	0.801173	0.510912		0.806092	0.492347	0.804139	0.404249		0.873525	0.341404
		percentage		0.199934	0.167825	0.460775	0.0913605	0.0142337	0.00297915	0.0158888	0.0470043	0.00562728	0.126117	0.202251	0.359815	0.0863952	0.0767958	0.0311155	0.00231711	0.00496524	0.000662032	0.00364118	0.0479974	0.00297915	0.00794439	0.00893744	0.00496524	0.000993049	0.00297915		0.00463423	0.00860642	0.0019861	0.00264813		0.00430321	0.00132406
CSF-B	CSF-B-REC	Cells_Post_CellRanger_and_Seurat_QC	809	138	148	347	101	15	7	4	49	3	114	136	308	42	92	33		1			40	4	5	10	3		7		3	3	1	2		2
		mean_predicted_scores	0.775854	0.933814	0.859355	0.815701	0.860759	0.720613	0.616279	0.832414	0.56536	0.748991	0.737296	0.907735	0.716886	0.480811	0.75453	0.635301		0.716426			0.438173	0.494158	0.673399	0.738404	0.45034		0.530727		0.685913	0.394841	0.61607	0.324578		0.73438
		percentage		0.170581	0.182942	0.428925	0.124845	0.0185414	0.00865266	0.00494438	0.0605686	0.00370828	0.140915	0.168109	0.380717	0.0519159	0.113721	0.0407911		0.00123609			0.0494438	0.00494438	0.00618047	0.0123609	0.00370828		0.00865266		0.00370828	0.00370828	0.00123609	0.00247219		0.00247219
CSF-C	CSF-C-FBS	Cells_Post_CellRanger_and_Seurat_QC	1365	147	881	119	69	10	41	29	69	8	767	136	98	23	55	93	11			18	47	13	19		1	9	42	3	9	1	4					8
		mean_predicted_scores	0.794003	0.884566	0.892795	0.763967	0.790435	0.562249	0.629732	0.911226	0.591186	0.813549	0.81876	0.791132	0.623005	0.432116	0.638866	0.625026	0.697955			0.781329	0.375834	0.515369	0.693149		0.67391	0.652028	0.499496	0.479288	0.680715	0.833589	0.70507					0.321198
		percentage		0.107692	0.645421	0.0871795	0.0505495	0.00732601	0.0300366	0.0212454	0.0505495	0.00586081	0.561905	0.0996337	0.0717949	0.0168498	0.040293	0.0681319	0.00805861			0.0131868	0.0344322	0.00952381	0.0139194		0.000732601	0.00659341	0.0307692	0.0021978	0.00659341	0.000732601	0.0029304					0.00586081
CSF-C	CSF-C-DNA	Cells_Post_CellRanger_and_Seurat_QC	574	46	440	33	31	3	2	14	5	2	400	42	26	6	23	31	4		1	8	2	7	6		3	4	1		6		1			1
		mean_predicted_scores	0.859909	0.957455	0.916894	0.869264	0.824049	0.660707	0.913589	0.945491	0.65521	0.938276	0.832182	0.925576	0.756463	0.49064	0.68652	0.74394	0.659316		0.54364	0.816951	0.44473	0.483819	0.731607		0.573732	0.607229	0.752809		0.802575		1			0.957241
		percentage		0.0801394	0.766551	0.0574913	0.054007	0.00522648	0.00348432	0.0243902	0.0087108	0.00348432	0.696864	0.0731707	0.0452962	0.010453	0.0400697	0.054007	0.00696864		0.00174216	0.0139373	0.00348432	0.0121951	0.010453		0.00522648	0.00696864	0.00174216		0.010453		0.00174216			0.00174216
CSF-C	CSF-C-FRE	Cells_Post_CellRanger_and_Seurat_QC	1839	114	1398	96	129	20	11	53	18	8	1276	110	75	17	80	98	20	3		30	13	16	46	3	4	6	11		23
		mean_predicted_scores	0.860733	0.944421	0.910671	0.863978	0.869306	0.68053	0.85907	0.96638	0.776686	1	0.841749	0.908165	0.751101	0.530462	0.736451	0.684456	0.703457	0.879843		0.822742	0.624815	0.618996	0.8095	0.537138	0.473729	0.84941	0.660347		0.687798
		percentage		0.0619902	0.760196	0.0522023	0.0701468	0.0108755	0.00598151	0.02882	0.00978793	0.00435019	0.693855	0.0598151	0.040783	0.00924415	0.0435019	0.0532898	0.0108755	0.00163132		0.0163132	0.00706906	0.00870038	0.0250136	0.00163132	0.0021751	0.00326264	0.00598151		0.0125068
CSF-C	CSF-C-REC	Cells_Post_CellRanger_and_Seurat_QC	2340	150	1733	165	198	16	9	54	15	14	1519	139	129	30	154	186	20		3	32	2	16	45	2	3	12	6	3	21		2			2
		mean_predicted_scores	0.831339	0.95044	0.888166	0.830795	0.789622	0.567226	0.965949	0.901813	0.787565	0.911656	0.822033	0.90707	0.765391	0.538789	0.670076	0.617617	0.666141		0.728238	0.779079	0.669446	0.538602	0.674588	0.559985	0.474562	0.818647	0.72025	0.421081	0.680976		1			0.859287
		percentage		0.0641026	0.740598	0.0705128	0.0846154	0.00683761	0.00384615	0.0230769	0.00641026	0.00598291	0.649145	0.0594017	0.0551282	0.0128205	0.065812	0.0794872	0.00854701		0.00128205	0.0136752	0.000854701	0.00683761	0.0192308	0.000854701	0.00128205	0.00512821	0.0025641	0.00128205	0.00897436		0.000854701			0.000854701
CSF-J	CSF-J-FBS	Cells_Post_CellRanger_and_Seurat_QC	2660	387	842	1008	294	59	16	21	33	5	580	407	861	120	269	219	11	1	4	6	20	60	26	4	17	1	11	14	14	1	4	2		3
		mean_predicted_scores	0.754801	0.88918	0.824522	0.785189	0.810087	0.625329	0.784057	0.827682	0.465011	0.918716	0.721966	0.830707	0.705735	0.516749	0.6653	0.620782	0.618054	0.846448	0.714588	0.772628	0.435399	0.581775	0.630275	0.65764	0.444332	0.843753	0.66369	0.625486	0.731974	0.472766	0.891219	0.384685		0.70023
		percentage		0.145489	0.316541	0.378947	0.110526	0.0221805	0.00601504	0.00789474	0.012406	0.0018797	0.218045	0.153008	0.323684	0.0451128	0.101128	0.0823308	0.00413534	0.00037594	0.00150376	0.00225564	0.0075188	0.0225564	0.00977444	0.00150376	0.00639098	0.00037594	0.00413534	0.00526316	0.00526316	0.00037594	0.00150376	0.00075188		0.00112782
CSF-J	CSF-J-FRE	Cells_Post_CellRanger_and_Seurat_QC	2626	289	775	954	498	22	12	21	55	14	604	340	395	483	449	142	6	9		5	59	10	50	6	6	3	13	4	14	2	3	6		3
		mean_predicted_scores	0.775638	0.841659	0.869539	0.815598	0.933054	0.752379	0.571389	0.821393	0.534484	1	0.789024	0.73395	0.665408	0.527328	0.84736	0.659635	0.60355	0.73553		0.721246	0.39072	0.504438	0.650059	0.660416	0.487097	0.713769	0.485165	0.647069	0.753948	0.463104	1	0.440287		0.815335
		percentage		0.110053	0.295126	0.36329	0.189642	0.00837776	0.00456969	0.00799695	0.0209444	0.0053313	0.230008	0.129474	0.150419	0.18393	0.170982	0.0540746	0.00228484	0.00342727		0.00190404	0.0224676	0.00380807	0.0190404	0.00228484	0.00228484	0.00114242	0.0049505	0.00152323	0.0053313	0.000761615	0.00114242	0.00228484		0.00114242
CSF-A	CSF-A-FBS-1	Cells_Post_CellRanger_and_Seurat_QC	2862	449	958	1059	294	40	25	21	16	3	646	494	732	271	260	263	10	4	1	5	11	45	33	2	12	3	21	17	15	1	7		3	3
		mean_predicted_scores	0.77135	0.875741	0.832418	0.838467	0.835435	0.581065	0.78193	0.868332	0.594093	0.964367	0.749811	0.813201	0.720068	0.527681	0.698257	0.613381	0.670711	0.467724	0.20875	0.788529	0.470227	0.538446	0.664833	0.520953	0.455066	0.540795	0.683096	0.52922	0.744082	0.576988	0.995398		0.712798	0.707896
		percentage		0.156883	0.334731	0.370021	0.102725	0.0139762	0.00873515	0.00733753	0.0055905	0.00104822	0.225716	0.172607	0.255765	0.094689	0.0908456	0.0918938	0.00349406	0.00139762	0.000349406	0.00174703	0.00384347	0.0157233	0.0115304	0.000698812	0.00419287	0.00104822	0.00733753	0.0059399	0.00524109	0.000349406	0.00244584		0.00104822	0.00104822
CSF-A	CSF-A-FBS-2	Cells_Post_CellRanger_and_Seurat_QC	4477	833	1079	1888	365	83	66	38	125	8	717	960	1178	560	328	308	6	1	1	9	97	106	35	1	9	5	86	17	28	1	4		1	6	1	4
		mean_predicted_scores	0.727678	0.847643	0.818691	0.795723	0.809373	0.570336	0.590256	0.882039	0.487142	0.812204	0.731867	0.763543	0.671347	0.493557	0.684247	0.600128	0.664981	0.567368	0.726844	0.76158	0.339956	0.516041	0.576258	0.512846	0.455355	0.654896	0.448743	0.566511	0.680923	0.485251	1		0.184071	0.838506	0.334381	0.443128
		percentage		0.186062	0.24101	0.421711	0.0815278	0.0185392	0.014742	0.00848783	0.0279205	0.00178691	0.160152	0.214429	0.263123	0.125084	0.0732633	0.0687961	0.00134018	0.000223364	0.000223364	0.00201027	0.0216663	0.0236766	0.00781774	0.000223364	0.00201027	0.00111682	0.0192093	0.00379719	0.00625419	0.000223364	0.000893455		0.000223364	0.00134018	0.000223364	0.000893455
CSF-A	CSF-A-DNA-1	Cells_Post_CellRanger_and_Seurat_QC	2993	543	866	1164	307	45	20	35	13	3	609	607	713	378	284	217	11		2	8	9	51	25	1	8	3	18	11	23	5	2	1	1	3
		mean_predicted_scores	0.765901	0.874336	0.82029	0.839674	0.807184	0.574515	0.97868	0.876996	0.650677	1	0.731059	0.816806	0.724119	0.521224	0.668641	0.582396	0.629182		0.655154	0.872646	0.450926	0.532937	0.62769	0.506064	0.436891	0.998154	0.84792	0.512392	0.746447	0.637458	1	0.269271	0.960734	0.848916
		percentage		0.181423	0.289342	0.388907	0.102573	0.0150351	0.00668226	0.011694	0.00434347	0.00100234	0.203475	0.202807	0.238223	0.126295	0.0948881	0.0725025	0.00367524		0.000668226	0.0026729	0.00300702	0.0170398	0.00835282	0.000334113	0.0026729	0.00100234	0.00601403	0.00367524	0.0076846	0.00167056	0.000668226	0.000334113	0.000334113	0.00100234
CSF-A	CSF-A-DNA-2	Cells_Post_CellRanger_and_Seurat_QC	3867	635	1190	1471	397	72	40	22	40	11	811	691	1039	364	339	327	10	1	5	4	25	80	46	5	15	8	37	22	18	1	3	1		3		1
		mean_predicted_scores	0.766645	0.887231	0.832693	0.827799	0.826166	0.589686	0.824774	0.821513	0.482311	0.885456	0.743769	0.829462	0.705975	0.51981	0.696062	0.618877	0.736378	0.349296	0.74741	0.630762	0.342013	0.542426	0.661613	0.572785	0.447845	0.566865	0.683814	0.65786	0.674631	0.641197	1	0.264641		0.909259		0.271275
		percentage		0.16421	0.307732	0.380398	0.102664	0.0186191	0.0103439	0.00568916	0.0103439	0.00284458	0.209723	0.178691	0.268684	0.0941298	0.0876649	0.0845617	0.00258598	0.000258598	0.00129299	0.00103439	0.00646496	0.0206879	0.0118955	0.00129299	0.00387898	0.00206879	0.00956814	0.00568916	0.00465477	0.000258598	0.000775795	0.000258598		0.000775795		0.000258598
CSF-A	CSF-A-FRE-1	Cells_Post_CellRanger_and_Seurat_QC	3590	573	1233	1266	324	40	42	25	87	9	856	638	874	319	278	331	14		1	8	64	50	36	2	7	2	52	21	14	3	5	2		2	1	1
		mean_predicted_scores	0.773293	0.868471	0.859588	0.821112	0.85789	0.605409	0.740401	0.83875	0.484497	1	0.756188	0.801967	0.724812	0.520283	0.747685	0.6805	0.648487		0.573343	0.843477	0.347092	0.544784	0.673922	0.661492	0.533804	0.739427	0.548909	0.589418	0.780402	0.586112	0.888591	0.434514		0.783185	0.302479	0.871776
		percentage		0.15961	0.343454	0.352646	0.0902507	0.0111421	0.0116992	0.00696379	0.024234	0.00250696	0.23844	0.177716	0.243454	0.0888579	0.0774373	0.0922006	0.00389972		0.000278552	0.00222841	0.0178273	0.0139276	0.0100279	0.000557103	0.00194986	0.000557103	0.0144847	0.00584958	0.00389972	0.000835655	0.00139276	0.000557103		0.000557103	0.000278552	0.000278552
CSF-A	CSF-A-FRE-2	Cells_Post_CellRanger_and_Seurat_QC	3787	681	1308	1240	383	39	33	35	68	13	925	724	836	347	339	317	17	1	5	11	47	44	47	3	10	6	30	27	23	1	5	1		8
		mean_predicted_scores	0.784425	0.876267	0.853928	0.836629	0.868455	0.60791	0.905411	0.915344	0.545703	0.994468	0.759923	0.820367	0.722529	0.526805	0.728335	0.661969	0.6658	0.896854	0.870808	0.83206	0.394804	0.544511	0.701244	0.574159	0.475101	0.79621	0.73072	0.596347	0.81784	0.35946	1	0.451913		0.789136
		percentage		0.179826	0.345392	0.327436	0.101135	0.0102984	0.00871402	0.00924214	0.0179562	0.0034328	0.244257	0.19118	0.220755	0.0916293	0.0895168	0.0837074	0.00448904	0.000264061	0.00132031	0.00290467	0.0124109	0.0116187	0.0124109	0.000792184	0.00264061	0.00158437	0.00792184	0.00712965	0.00607341	0.000264061	0.00132031	0.000264061		0.00211249
CSF-A	CSF-A-FRE-3	Cells_Post_CellRanger_and_Seurat_QC	283	53	98	93	27	5	5	2		1	65	63	52	29	24	30						5	3	1			5	2	2					1
		mean_predicted_scores	0.784077	0.865878	0.866625	0.828773	0.875683	0.523322	0.77257	0.883146		0.981649	0.741472	0.755876	0.824377	0.497306	0.760516	0.687192						0.47876	0.538473	0.462085			0.689166	0.449414	0.653718					0.923189
		percentage		0.187279	0.34629	0.328622	0.0954064	0.0176678	0.0176678	0.00706714		0.00353357	0.229682	0.222615	0.183746	0.102473	0.0848057	0.106007						0.0176678	0.0106007	0.00353357			0.0176678	0.00706714	0.00706714					0.00353357
CSF-A	CSF-A-REC-1	Cells_Post_CellRanger_and_Seurat_QC	3456	342	1089	1119	775	28	22	23	58	29	826	362	621	445	715	227	7	11		10	47	14	65	7	4	6	20	16	11	2	6	1		3		1
		mean_predicted_scores	0.77113	0.853664	0.851429	0.805157	0.88992	0.724829	0.596225	0.878322	0.536409	0.94651	0.76106	0.755489	0.684975	0.523506	0.795527	0.629135	0.687838	0.655228		0.737097	0.387241	0.534472	0.643859	0.790339	0.392025	0.824543	0.535279	0.524017	0.711595	0.47499	1	0.238138		0.875431		0.288257
		percentage		0.0989583	0.315104	0.323785	0.224248	0.00810185	0.00636574	0.00665509	0.0167824	0.0083912	0.239005	0.104745	0.179688	0.128762	0.206887	0.0656829	0.00202546	0.00318287		0.00289352	0.0135995	0.00405093	0.0188079	0.00202546	0.00115741	0.00173611	0.00578704	0.00462963	0.00318287	0.000578704	0.00173611	0.000289352		0.000868056		0.000289352
CSF-A	CSF-A-REC-2	Cells_Post_CellRanger_and_Seurat_QC	2886	397	1151	780	400	61	22	31	44	6	768	426	622	118	353	333	10	2	2	13	25	71	39	4	14	2	21	21	17	2	7		1	6		3
		mean_predicted_scores	0.744447	0.8862	0.812346	0.772968	0.821344	0.561854	0.833458	0.857665	0.487374	0.935603	0.740901	0.810229	0.672988	0.496494	0.671933	0.577703	0.617344	0.458952	0.721413	0.769533	0.405319	0.518028	0.590984	0.644559	0.417381	0.712491	0.696147	0.562815	0.702877	0.584288	1		0.928554	0.810873		0.263726
		percentage		0.137561	0.398822	0.27027	0.1386	0.0211365	0.00762301	0.0107415	0.015246	0.002079	0.266112	0.147609	0.215523	0.040887	0.122315	0.115385	0.003465	0.000693001	0.000693001	0.0045045	0.00866251	0.0246015	0.0135135	0.001386	0.004851	0.000693001	0.00727651	0.00727651	0.00589051	0.000693001	0.0024255		0.0003465	0.002079		0.0010395
CSF-F	CSF-F-FBS	Cells_Post_CellRanger_and_Seurat_QC	6395	133	4826	222	823	87	54	127	123	5	3662	127	164	51	592	1015	27	50	27	54	18	32	160	23	93	15	18	7	72	1	6			1		95	53	11	16
		mean_predicted_scores	0.824525	0.980988	0.885534	0.922671	0.88602	0.807712	0.944858	0.961779	0.712566	1	0.771666	0.937024	0.858629	0.850271	0.780586	0.699848	0.685823	0.857217	0.779925	0.886261	0.440961	0.470743	0.71617	0.696738	0.81978	0.783048	0.63893	0.461345	0.889245	0.505838	1			0.905087		0.562047	0.621142	0.878018	1
		percentage		0.0207975	0.754652	0.0347146	0.128694	0.0136044	0.0084441	0.0198593	0.0192338	0.000781861	0.572635	0.0198593	0.025645	0.00797498	0.0925723	0.158718	0.00422205	0.00781861	0.00422205	0.0084441	0.0028147	0.00500391	0.0250195	0.00359656	0.0145426	0.00234558	0.0028147	0.00109461	0.0112588	0.000156372	0.000938233			0.000156372		0.0148554	0.00828772	0.00172009	0.00250195
CSF-F	CSF-F-REC	Cells_Post_CellRanger_and_Seurat_QC	9219	128	7208	257	1059	134	65	146	222	3	5701	123	185	69	721	1332	42	64	26	58	126	83	262	33	111	31	24	14	86	1	4	3		3		37	47	17	13
		mean_predicted_scores	0.793286	0.975437	0.860897	0.918661	0.874635	0.729735	0.932254	0.955814	0.582035	1	0.735631	0.936018	0.843218	0.868229	0.761604	0.677995	0.683569	0.844628	0.819934	0.838764	0.336332	0.432935	0.707177	0.616987	0.839088	0.494889	0.602761	0.545796	0.918558	0.844164	0.958138	0.468467		0.935491		0.397092	0.62608	0.857563	1
		percentage		0.0138844	0.781864	0.0278772	0.114871	0.0145352	0.00705066	0.0158369	0.0240807	0.000325415	0.618397	0.013342	0.0200673	0.00748454	0.078208	0.144484	0.00455581	0.00694218	0.00282026	0.00629135	0.0136674	0.00900315	0.0284196	0.00357956	0.0120404	0.00336262	0.00260332	0.0015186	0.00932856	0.000108472	0.000433887	0.000325415		0.000325415		0.00401345	0.00509817	0.00184402	0.00141013
CSF-G	CSF-G-DNA	Cells_Post_CellRanger_and_Seurat_QC	1666	162	594	633	199	10	17	18	33	12	501	161	525	93	178	87	3	5	4	7	24	3	22	2		3	15	1	10	1	4	1		3					1
		mean_predicted_scores	0.820263	0.907421	0.90663	0.86706	0.910921	0.700751	0.71429	0.968711	0.531014	0.982292	0.841398	0.836306	0.694369	0.501527	0.850817	0.705759	0.740102	0.64713	0.752446	0.843936	0.410973	0.591209	0.743213	0.76305		0.999552	0.524823	0.461868	0.832159	0.628036	0.961382	0.385654		0.857833					0.363004
		percentage		0.0972389	0.356543	0.379952	0.119448	0.0060024	0.0102041	0.0108043	0.0198079	0.00720288	0.30072	0.0966387	0.315126	0.0558223	0.106843	0.0522209	0.00180072	0.0030012	0.00240096	0.00420168	0.0144058	0.00180072	0.0132053	0.00120048		0.00180072	0.0090036	0.00060024	0.0060024	0.00060024	0.00240096	0.00060024		0.00180072					0.00060024
CSF-G	CSF-G-FBS	Cells_Post_CellRanger_and_Seurat_QC	1938	245	594	797	229	12	6	25	30	5	485	274	421	335	214	92	10	6		9	25	5	17	2	1	5	6	1	16		6	1		2
		mean_predicted_scores	0.797715	0.862135	0.900459	0.83722	0.924838	0.764091	0.795418	0.939716	0.67015	1	0.828024	0.775619	0.682166	0.530621	0.850262	0.715035	0.73626	0.73294		0.660293	0.516725	0.63497	0.735246	0.829289	0.626278	0.885859	0.668887	0.418175	0.731582		0.978872	0.611284		0.91314
		percentage		0.126419	0.306502	0.411249	0.118163	0.00619195	0.00309598	0.0128999	0.0154799	0.00257998	0.250258	0.141383	0.217234	0.172859	0.110423	0.0474716	0.00515996	0.00309598		0.00464396	0.0128999	0.00257998	0.00877193	0.00103199	0.000515996	0.00257998	0.00309598	0.000515996	0.00825593		0.00309598	0.000515996		0.00103199
CSF-G	CSF-G-REC	Cells_Post_CellRanger_and_Seurat_QC	2218	228	890	625	372	16	12	33	42	8	708	257	444	143	335	168	7	5	1	11	39	12	31	1	5	1	12		22	1		2		2	1	1	1
		mean_predicted_scores	0.812444	0.855315	0.9001	0.798673	0.914937	0.701822	0.723385	0.946123	0.593195	1	0.822399	0.77167	0.727799	0.528038	0.846726	0.722405	0.69582	0.650003	0.761542	0.809712	0.460122	0.602428	0.77182	0.640033	0.495556	0.995733	0.582825		0.801332	0.245246		0.476181		0.554106	0.476183	0.860904	0.809364
		percentage		0.102795	0.401262	0.281785	0.167719	0.00721371	0.00541028	0.0148783	0.018936	0.00360685	0.319206	0.11587	0.20018	0.0644725	0.151037	0.0757439	0.003156	0.00225428	0.000450857	0.00495942	0.0175834	0.00541028	0.0139766	0.000450857	0.00225428	0.000450857	0.00541028		0.00991885	0.000450857		0.000901713		0.000901713	0.000450857	0.000450857	0.000450857
CSF-A	CSF-A-DNA-ALL	Cells_Post_CellRanger_and_Seurat_QC		1178	2056	2635	704	117	60	41	53	14	1420	1298	1752	742	623	544	21	1	7	12	34	131	71	6	23	11	55	33	57	6	5	2	1	6		1
		percentage		0.17172	0.299708	0.384111	0.102624	0.0170554	0.00874636	0.00597668	0.00772595	0.00204082	0.206997	0.189213	0.255394	0.108163	0.0908163	0.0793003	0.00306122	0.000145773	0.00102041	0.00174927	0.00495627	0.0190962	0.0103499	0.000874636	0.00335277	0.0016035	0.00801749	0.0048105	0.00830904	0.000874636	0.000728863	0.000291545	0.000145773	0.000874636		0.000145773
		mean_predicted_scores		0.881287	0.827469	0.833044	0.817888	0.583851	0.876076	0.714918	0.523608	0.910001	0.738318	0.823544	0.713359	0.52053	0.683562	0.604325	0.680228	0.349296	0.721051	0.792018	0.370843	0.538732	0.649668	0.561665	0.444035	0.684489	0.737521	0.609371	0.855582	0.638081	1	0.266956	0.960734	0.879088		0.271275
CSF-A	CSF-A-FBS-ALL	Cells_Post_CellRanger_and_Seurat_QC		1282	2037	2947	659	123	91	43	141	11	1363	1454	1910	831	588	571	16	5	2	14	108	151	68	3	21	8	107	34	59	2	11		4	9	1	4
		percentage		0.174683	0.277558	0.401553	0.0897942	0.0167598	0.0123995	0.00585911	0.0192124	0.00149884	0.18572	0.19812	0.260253	0.113231	0.0801199	0.0778035	0.00218013	0.000681292	0.000272517	0.00190762	0.0147159	0.020575	0.00926557	0.000408775	0.00286143	0.00109007	0.0145796	0.00463278	0.00803924	0.000272517	0.00149884		0.000545033	0.00122633	0.000136258	0.000545033
		mean_predicted_scores		0.857484	0.825147	0.811083	0.821	0.573825	0.642914	0.702955	0.499279	0.853703	0.740372	0.780415	0.690019	0.504685	0.690442	0.606232	0.668562	0.487652	0.467797	0.771204	0.353225	0.522718	0.619243	0.51825	0.45519	0.612108	0.494738	0.547866	0.87716	0.531119	0.997071		0.580616	0.79497	0.334381	0.443128
CSF-A	CSF-A-FRE-ALL	Cells_Post_CellRanger_and_Seurat_QC		1307	2639	2599	734	84	80	39	155	23	1846	1425	1762	695	641	678	31	1	6	19	111	99	86	6	17	8	87	50	62	4	10	3		11	1	1
		percentage		0.170627	0.344517	0.339295	0.0958225	0.0109661	0.0104439	0.00509138	0.020235	0.00300261	0.240992	0.186031	0.230026	0.0907311	0.0836815	0.0885117	0.004047	0.000130548	0.00078329	0.00248042	0.0144909	0.0129243	0.0112272	0.00078329	0.00221932	0.00104439	0.0113577	0.00652742	0.00809399	0.000522193	0.00130548	0.000391645		0.00143603	0.000130548	0.000130548
		mean_predicted_scores		0.872428	0.857044	0.828789	0.864057	0.601684	0.810478	0.795984	0.511348	0.996075	0.757541	0.809277	0.726667	0.52258	0.737932	0.672132	0.657982	0.896854	0.821231	0.836867	0.367294	0.541328	0.684128	0.584591	0.499273	0.782014	0.619663	0.58756	0.883421	0.529449	0.944296	0.440314		0.800241	0.302479	0.871776
CSF-A	CSF-A-REC-ALL	Cells_Post_CellRanger_and_Seurat_QC		739	2240	1899	1175	89	44	28	102	35	1594	788	1243	563	1068	560	17	13	2	23	72	85	104	11	18	8	41	37	54	4	13	1	1	9		4
		percentage		0.116525	0.353201	0.299432	0.185273	0.0140334	0.00693787	0.00441501	0.0160833	0.00551876	0.25134	0.124251	0.195995	0.0887733	0.168401	0.0883002	0.00268054	0.00204983	0.000315358	0.00362662	0.0113529	0.0134027	0.0163986	0.00173447	0.00283822	0.00126143	0.00646484	0.00583412	0.00851466	0.000630716	0.00204983	0.000157679	0.000157679	0.00141911		0.000630716
		mean_predicted_scores		0.871143	0.831347	0.791936	0.866574	0.613127	0.714841	0.706302	0.515257	0.94464	0.751347	0.785082	0.678976	0.517844	0.754676	0.598551	0.646371	0.625032	0.721413	0.755431	0.393518	0.520736	0.624031	0.737328	0.411747	0.79653	0.617675	0.546038	0.866463	0.529639	1	0.238138	0.928554	0.832393		0.269859
CSF-I	CSF-I-FBS-ALL	Cells_Post_CellRanger_and_Seurat_QC		363	1671	1450	630	32	18	16	31	45	1279	363	919	481	539	331	40	17	1	29	11	21	90	3	11	16	16	5	52	5	5	1	1	2
		percentage		0.0854721	0.393454	0.341417	0.14834	0.00753473	0.00423829	0.00376737	0.00729927	0.0105957	0.301154	0.0854721	0.216388	0.113256	0.126913	0.0779374	0.00941841	0.00400283	0.00023546	0.00682835	0.00259006	0.00494467	0.0211914	0.000706381	0.00259006	0.00376737	0.00376737	0.0011773	0.0122439	0.0011773	0.0011773	0.00023546	0.00023546	0.000470921
		mean_predicted_scores		0.889962	0.903591	0.850671	0.904508	0.687804	0.788675	0.700442	0.609916	0.910961	0.812143	0.803991	0.654295	0.528274	0.807462	0.74458	0.721831	0.674287	0.590207	0.814267	0.407809	0.545364	0.688091	0.696341	0.444353	0.668803	0.627037	0.385335	0.901595	0.614809	0.975152	0.416089	0.894322	0.704965
CSF-K	CSF-K-REC-ALL	Cells_Post_CellRanger_and_Seurat_QC		268	1332	372	993	35	29	64	42	22	1085	258	228	127	874	190	52	8	1	64	34	29	91	3	15	12	27	7	131	3	2	2		2	2
		percentage		0.0836977	0.41599	0.116177	0.310119	0.0109307	0.00905684	0.0199875	0.0131168	0.00687071	0.338851	0.0805746	0.0712055	0.0396627	0.272954	0.0593379	0.0162399	0.00249844	0.000312305	0.0199875	0.0106184	0.00905684	0.0284197	0.000936914	0.00468457	0.00374766	0.00843223	0.00218613	0.0409119	0.000936914	0.00062461	0.00062461		0.00062461	0.00062461
		mean_predicted_scores		0.931599	0.872386	0.821742	0.886819	0.6197	0.739629	0.731041	0.634544	0.969779	0.800148	0.877376	0.760344	0.511802	0.796436	0.668575	0.711638	0.696183	0.740652	0.81875	0.455417	0.522832	0.669213	0.643569	0.462944	0.829074	0.642208	0.549314	0.911903	0.495816	1	0.487378		0.88797	0.56262
	ALL FBS SAMPLES	Cells_Post_CellRanger_and_Seurat_QC		3438	12081	8479	3384	390	256	197	515	98	9070	3747	5492	2532	2849	2549	133	95	37	159	281	313	455	64	172	66	228	80	374	13	46	20	7	24	1	108	54	11	16
		percentage		0.118892	0.417782	0.293219	0.117025	0.0134869	0.00885292	0.0068126	0.0178096	0.00338901	0.313656	0.129578	0.189923	0.087561	0.0985234	0.0881488	0.00459937	0.00328526	0.00127952	0.0054985	0.00971747	0.0108241	0.0157347	0.00221323	0.00594806	0.00228239	0.00788464	0.00276654	0.0129336	0.000449563	0.00159076	0.000691635	0.000242072	0.000829962	3.45817e-05	0.00373483	0.00186741	0.000380399	0.000553308
		mean_predicted_scores		0.868743	0.87185	0.820596	0.868369	0.674124	0.750721	0.784812	0.573363	0.907979	0.776201	0.789375	0.680806	0.521993	0.75116	0.669774	0.698881	0.771801	0.733164	0.811411	0.386746	0.534364	0.685637	0.70185	0.651512	0.659255	0.545985	0.549405	0.911743	0.569235	0.957522	0.448253	0.712894	0.808092	0.334381	0.537392	0.618535	0.878018	1
	ALL DNA SAMPLES	Cells_Post_CellRanger_and_Seurat_QC		1442	3245	3396	1031	141	81	66	97	32	2439	1552	2368	870	911	690	30	8	12	34	63	144	110	15	28	20	73	37	107	9	11	3	1	12		1			1
		percentage		0.151153	0.340147	0.355975	0.108071	0.0147799	0.00849057	0.00691824	0.0101677	0.0033543	0.25566	0.162683	0.248218	0.091195	0.0954927	0.072327	0.00314465	0.000838574	0.00125786	0.00356394	0.00660377	0.0150943	0.0115304	0.00157233	0.00293501	0.00209644	0.00765199	0.00387841	0.0112159	0.000943396	0.00115304	0.000314465	0.000104822	0.00125786		0.000104822			0.000104822
		mean_predicted_scores		0.88532	0.855108	0.839499	0.843089	0.605452	0.846107	0.750623	0.533666	0.931903	0.776397	0.827336	0.708759	0.517907	0.726447	0.623987	0.676482	0.651685	0.716732	0.824425	0.385345	0.53676	0.671746	0.607628	0.458112	0.729695	0.695718	0.602226	0.887194	0.586149	0.985957	0.306522	0.960734	0.882099		0.271275			0.363004
	ALL FRESH SAMPLES	Cells_Post_CellRanger_and_Seurat_QC		2335	5452	5432	1730	175	133	91	468	62	4227	2516	3572	1588	1483	1022	65	31	8	65	420	138	219	42	42	22	141	55	185	32	19	17		27	5	1
		percentage		0.146763	0.342678	0.34142	0.108737	0.0109994	0.00835952	0.00571967	0.0294155	0.00389692	0.265682	0.15814	0.224513	0.0998114	0.0932118	0.0642363	0.00408548	0.00194846	0.000502828	0.00408548	0.0263985	0.00867379	0.0137649	0.00263985	0.00263985	0.00138278	0.00886235	0.00345695	0.0116279	0.00201131	0.00119422	0.00106851		0.00169705	0.000314268	6.28536e-05
		mean_predicted_scores		0.882488	0.871564	0.844079	0.888126	0.680025	0.756144	0.761119	0.575449	0.986701	0.786269	0.816535	0.728037	0.523775	0.775182	0.674281	0.67172	0.767779	0.85325	0.827379	0.432622	0.544305	0.700482	0.684928	0.499282	0.798814	0.590384	0.588719	0.858895	0.495157	0.908831	0.423333		0.837203	0.333619	0.871776
	ALL REC SAMPLES	Cells_Post_CellRanger_and_Seurat_QC		1949	14481	4644	4529	365	200	247	629	103	11449	2016	3198	1256	3804	2636	151	97	34	211	428	260	613	85	179	73	151	69	476	19	30	12	2	25	4	43	48	17	13
		percentage		0.0714626	0.530965	0.170278	0.166062	0.0133832	0.00733326	0.00905658	0.0230631	0.00377663	0.419792	0.0739193	0.117259	0.0460529	0.139479	0.0966524	0.00553661	0.00355663	0.00124665	0.00773659	0.0156932	0.00953324	0.0224764	0.00311664	0.00656327	0.00267664	0.00553661	0.00252997	0.0174532	0.00069666	0.00109999	0.000439996	7.33326e-05	0.000916658	0.000146665	0.00157665	0.00175998	0.000623327	0.000476662
		mean_predicted_scores		0.893529	0.861836	0.801361	0.867302	0.675456	0.799563	0.797452	0.5604	0.932041	0.762214	0.817386	0.697724	0.53664	0.761289	0.653938	0.686094	0.79193	0.794789	0.810622	0.398373	0.495611	0.682617	0.686097	0.696757	0.675829	0.613638	0.545626	0.916173	0.537532	0.981621	0.419469	0.56822	0.795625	0.511359	0.395273	0.629898	0.857563	1
	ALL CSF SAMPLES	Cells_Post_CellRanger_and_Seurat_QC		9164	35259	21951	10674	1071	670	601	1709	295	27185	9831	14630	6246	9047	6897	379	231	91	469	1192	855	1397	206	421	181	593	241	1142	73	106	52	10	88	10	153	102	28	30
		percentage		0.112249	0.431884	0.268876	0.130745	0.0131186	0.00820676	0.00736159	0.0209334	0.00361342	0.332986	0.120419	0.179201	0.0765066	0.110816	0.0844806	0.00464233	0.0028295	0.00111465	0.00574473	0.0146007	0.0104728	0.0171117	0.00252327	0.00515679	0.00221705	0.0072636	0.00295198	0.0139882	0.00089417	0.00129838	0.000636943	0.000122489	0.0010779	0.000122489	0.00187408	0.00124939	0.000342969	0.000367467
		mean_predicted_scores		0.880125	0.866152	0.825262	0.868677	0.666501	0.777909	0.782665	0.56691	0.935521	0.771893	0.808063	0.70056	0.524822	0.756868	0.659809	0.687356	0.775554	0.764579	0.814212	0.407011	0.524588	0.685545	0.685039	0.6427	0.690686	0.592201	0.565405	0.902728	0.530596	0.958566	0.425287	0.708743	0.823574	0.404791	0.497896	0.623882	0.865599	0.978767
