## Supplementary material for "Cryopreservation of cerebrospinal fluid cells preserves transcriptomics integrity for single-cell analysis": Supp Table 2

### Sheet: Supp_table_2_QC pre post filter
Donor_Name	Donor_and_cryo	QC parameters	Results
CSF-A	CSF-A-FRE-1	Total_cells.before.filtering	3707
		cells after filtering	3590
		Total_genes	17408
		avg_numi	6852.58
		numi after filtering	6151.92
		avg_mito	2.24043
		mito after filtering	2.23082
CSF-A	CSF-A-FRE-2	Total_cells.before.filtering	3921
		cells after filtering	3787
		Total_genes	17603
		avg_numi	6956.57
		numi after filtering	6268.82
		avg_mito	1.51539
		mito after filtering	1.51443
CSF-A	CSF-A-FRE-3	Total_cells.before.filtering	296
		cells after filtering	283
		Total_genes	12612
		avg_numi	7036.06
		numi after filtering	6092.63
		avg_mito	1.55839
		mito after filtering	1.58333
CSF-A	CSF-A-FBS-1	Total_cells.before.filtering	2863
		cells after filtering	2862
		Total_genes	16055
		avg_numi	4826.16
		numi after filtering	4820.2
		avg_mito	0.875636
		mito after filtering	0.87594
CSF-A	CSF-A-FBS-2	Total_cells.before.filtering	4488
		cells after filtering	4477
		Total_genes	16304
		avg_numi	3746.93
		numi after filtering	3730.2
		avg_mito	1.97484
		mito after filtering	1.94549
CSF-A	CSF-A-REC-1	Total_cells.before.filtering	3458
		cells after filtering	3456
		Total_genes	16267
		avg_numi	3612.85
		numi after filtering	3606.37
		avg_mito	0.805053
		mito after filtering	0.79894
CSF-A	CSF-A-REC-2	Total_cells.before.filtering	2916
		cells after filtering	2886
		Total_genes	15328
		avg_numi	2930.85
		numi after filtering	2954.21
		avg_mito	2.5391
		mito after filtering	2.30675
CSF-A	CSF-A-DNA-1	Total_cells.before.filtering	2995
		cells after filtering	2993
		Total_genes	16027
		avg_numi	4929.48
		numi after filtering	4925.96
		avg_mito	0.984362
		mito after filtering	0.976984
CSF-A	CSF-A-DNA-2	Total_cells.before.filtering	3885
		cells after filtering	3867
		Total_genes	16501
		avg_numi	4728.56
		numi after filtering	4706.64
		avg_mito	2.09062
		mito after filtering	2.03214
CSF-A	CSF-A-FRE-ALL	Total_cells.before.filtering	7924
		cells after filtering	7660
		Total_genes	15874.3
		avg_numi	6948.4
		numi after filtering	6171.12
		avg_mito	1.77141
		mito after filtering	1.77619
CSF-A	CSF-A-FBS-ALL	Total_cells.before.filtering	7351
		cells after filtering	7339
		Total_genes	16179.5
		avg_numi	4286.55
		numi after filtering	4275.2
		avg_mito	1.42524
		mito after filtering	1.41071
CSF-A	CSF-A-REC-ALL	Total_cells.before.filtering	6374
		cells after filtering	6342
		Total_genes	15797.5
		avg_numi	3271.85
		numi after filtering	3280.29
		avg_mito	1.67208
		mito after filtering	1.55285
CSF-A	CSF-A-DNA-ALL	Total_cells.before.filtering	6880
		cells after filtering	6860
		Total_genes	16264
		avg_numi	4829.02
		numi after filtering	4816.3
		avg_mito	1.53749
		mito after filtering	1.50456
CSF-B	CSF-B-FRE-1	Total_cells.before.filtering	3071
		cells after filtering	3021
		Total_genes	17259
		avg_numi	7560.73
		numi after filtering	7296.65
		avg_mito	2.45094
		mito after filtering	2.43877
CSF-B	CSF-B-FBS-1	Total_cells.before.filtering	1380
		cells after filtering	1375
		Total_genes	13070
		avg_numi	1891.37
		numi after filtering	1881.08
		avg_mito	2.32937
		mito after filtering	2.2634
CSF-B	CSF-B-REC	Total_cells.before.filtering	972
		cells after filtering	809
		Total_genes	14009
		avg_numi	3386.31
		numi after filtering	3704.58
		avg_mito	9.71764
		mito after filtering	5.91104
CSF-C	CSF-C-FRE	Total_cells.before.filtering	1841
		cells after filtering	1839
		Total_genes	15202
		avg_numi	4419.94
		numi after filtering	4400.14
		avg_mito	1.50777
		mito after filtering	1.50842
CSF-C	CSF-C-FBS	Total_cells.before.filtering	1366
		cells after filtering	1365
		Total_genes	13116
		avg_numi	2004.95
		numi after filtering	2005.85
		avg_mito	2.4272
		mito after filtering	2.41092
CSF-C	CSF-C-REC	Total_cells.before.filtering	2341
		cells after filtering	2340
		Total_genes	14166
		avg_numi	2441.66
		numi after filtering	2442.43
		avg_mito	1.71866
		mito after filtering	1.70987
CSF-C	CSF-C-DNA	Total_cells.before.filtering	576
		cells after filtering	574
		Total_genes	12618
		avg_numi	3420.61
		numi after filtering	3430.47
		avg_mito	3.76198
		mito after filtering	3.7018
CSF-D	CSF-D-FBS	Total_cells.before.filtering	1877
		cells after filtering	1862
		Total_genes	14443
		avg_numi	3300.03
		numi after filtering	3318.73
		avg_mito	3.75547
		mito after filtering	3.59952
CSF-D	CSF-D-REC	Total_cells.before.filtering	1271
		cells after filtering	1233
		Total_genes	14891
		avg_numi	4879.77
		numi after filtering	4539.7
		avg_mito	3.1124
		mito after filtering	2.86737
CSF-D	CSF-D-DNA	Total_cells.before.filtering	455
		cells after filtering	440
		Total_genes	12983
		avg_numi	5519.88
		numi after filtering	5114.53
		avg_mito	2.50162
		mito after filtering	2.23691
CSF-E	CSF-E-FBS	Total_cells.before.filtering	1740
		cells after filtering	1736
		Total_genes	15164
		avg_numi	5188.44
		numi after filtering	5153.57
		avg_mito	1.74307
		mito after filtering	1.74524
CSF-E	CSF-E-REC	Total_cells.before.filtering	1252
		cells after filtering	1229
		Total_genes	13832
		avg_numi	2482.01
		numi after filtering	2515.58
		avg_mito	3.90401
		mito after filtering	3.49948
CSF-F	CSF-F-FBS	Total_cells.before.filtering	6428
		cells after filtering	6395
		Total_genes	17989
		avg_numi	4624.92
		numi after filtering	4597.97
		avg_mito	2.71123
		mito after filtering	2.62782
CSF-F	CSF-F-REC	Total_cells.before.filtering	9258
		cells after filtering	9219
		Total_genes	18472
		avg_numi	3967.49
		numi after filtering	3957.63
		avg_mito	3.0738
		mito after filtering	2.98743
CSF-G	CSF-G-FBS	Total_cells.before.filtering	2037
		cells after filtering	1938
		Total_genes	16726
		avg_numi	7868.76
		numi after filtering	7466.62
		avg_mito	3.89679
		mito after filtering	3.51357
CSF-G	CSF-G-REC	Total_cells.before.filtering	2380
		cells after filtering	2218
		Total_genes	17353
		avg_numi	6484.64
		numi after filtering	6326.26
		avg_mito	5.17533
		mito after filtering	3.85447
CSF-G	CSF-G-DNA	Total_cells.before.filtering	1755
		cells after filtering	1666
		Total_genes	16423
		avg_numi	7639.84
		numi after filtering	7174.09
		avg_mito	3.76053
		mito after filtering	3.47025
CSF-H	CSF-H-FRE	Total_cells.before.filtering	765
		cells after filtering	764
		Total_genes	13878
		avg_numi	4739.46
		numi after filtering	4743.8
		avg_mito	3.0997
		mito after filtering	3.07284
CSF-H	CSF-H-REC	Total_cells.before.filtering	686
		cells after filtering	681
		Total_genes	12702
		avg_numi	2952.34
		numi after filtering	2966.55
		avg_mito	3.47536
		mito after filtering	3.32128
CSF-I	CSF-I-FBS-1	Total_cells.before.filtering	282
		cells after filtering	274
		Total_genes	13251
		avg_numi	6200.84
		numi after filtering	5775.09
		avg_mito	1.74698
		mito after filtering	1.75786
CSF-I	CSF-I-FBS-2	Total_cells.before.filtering	1283
		cells after filtering	1275
		Total_genes	14807
		avg_numi	5357.34
		numi after filtering	5234.82
		avg_mito	0.922474
		mito after filtering	0.926796
CSF-I	CSF-I-FBS-3	Total_cells.before.filtering	2703
		cells after filtering	2698
		Total_genes	15926
		avg_numi	3936.7
		numi after filtering	3915.99
		avg_mito	2.21359
		mito after filtering	2.2017
CSF-I	CSF-I-FBS-ALL	Total_cells.before.filtering	4268
		cells after filtering	4247
		Total_genes	14661.3
		avg_numi	5164.96
		numi after filtering	4975.3
		avg_mito	1.62768
		mito after filtering	1.62879
CSF-J	CSF-J-FRE	Total_cells.before.filtering	2678
		cells after filtering	2626
		Total_genes	16442
		avg_numi	6043.37
		numi after filtering	5578.73
		avg_mito	0.657256
		mito after filtering	0.661172
CSF-J	CSF-J-FBS	Total_cells.before.filtering	2671
		cells after filtering	2660
		Total_genes	15782
		avg_numi	3104.07
		numi after filtering	3080.04
		avg_mito	1.9828
		mito after filtering	1.92334
	ALL FRESH SAMPLES	Total_cells.before.filtering	16279
		cells after filtering	15910
		Total_genes	15731.1
		avg_numi	5942.38
		numi after filtering	5638.09
		avg_mito	1.89742
		mito after filtering	1.89148
	ALL FBS SAMPLES	Total_cells.before.filtering	24570
		cells after filtering	24395
		Total_genes	15272.3
		avg_numi	4432.85
		numi after filtering	4336.51
		avg_mito	2.30865
		mito after filtering	2.22864
	ALL REC SAMPLES	Total_cells.before.filtering	22154
		cells after filtering	21853
		Total_genes	14838.5
		avg_numi	3340.21
		numi after filtering	3343.82
		avg_mito	3.81056
		mito after filtering	3.12133
	ALL DNA SAMPLES	Total_cells.before.filtering	9666
		cells after filtering	9540
		Total_genes	14572
		avg_numi	5352.34
		numi after filtering	5133.85
		avg_mito	2.8904
		mito after filtering	2.72838
	ALL CSF SAMPLES	Total_cells.before.filtering	72669
		cells after filtering	71698
		Total_genes	15103.5
		avg_numi	4766.94
		numi after filtering	4613.07
		avg_mito	2.72676
		mito after filtering	2.49246
